# A multi-omics view of wax synthesis in the wild cochineal bug, *Dactylopius opuntiae*

**DOI:** 10.64898/2026.08.13.744733

**Authors:** Julianne Dessert, Edward M. Marcotte, Howard Ochman

## Abstract

This study establishes a comprehensive genomic, transcriptomic, and proteomic foundation for the wild cochineal bug, *Dactylopius opuntiae*, a scale insect and agricultural pest of prickly pear cacti notable for its dense white waxy covering. Although fatty acyl reductases (FARs) are central to insect epicuticular wax biosynthesis, the genes underlying wax production in cochineal insects are largely unexplored due to a lack of genomic resources. We report a 359-Mb *de novo* genome assembly in which we identify 26 *FAR* genes. Through phylogenetic reconstruction of Coccoidea FAR enzymes we reveal lineage-specific expansions of tandemly arranged *D. opuntiae FAR* genes, and discuss these enzymes’ roles in the development of this insect’s epicuticular waxy coating.
