## Supplemental Table 2 for "A multi-omics view of wax synthesis in the wild cochineal bug, *Dactylopius opuntiae*"

### Sheet: Supp_Info
#Supplementary Table 2
#Sequences used for candidate FAR enzyme identification
#Sheet 2	Sequences used in DMND db build
#Sheet 3	Sequences input for HMMR/MEME search

### Sheet: Diamond.DB.Sequences
UniprotDB	Accession	Gene_Name	Enzyme	Sequence
sp	B9TSP7	FACR6_ARATH	FAR	MATTNVLATSHAFKLNGVSYFSSFPRKPNHYMPRRRLSHTTRRVQTSCFYGETSFEAVTSLVTPKTETSRNSDGIGIVRFLEGKSYLVTGATGFLAKVLIEKLLRESLEIGKIFLLMRSKDQESANKRLYDEIISSDLFKLLKQMHGSSYEAFMKRKLIPVIGDIEEDNLGIKSEIANMISEEIDVIISCGGRTTFDDRYDSALSVNALGPGRLLSFGKGCRKLKLFLHFSTAYVTGKREGTVLETPLCIGENITSDLNIKSELKLASEAVRKFRGREEIKKLKELGFERAQHYGWENSYTFTKAIGEAVIHSKRGNLPVVIIRPSIIESSYNEPFPGWIQGTRMADPIILAYAKGQISDFWADPQSLMDIIPVDMVANAAIAAMAKHGCGVPEFKVYN…
sp	Q08891	FACR2_ARATH	FAR	MEALFLSSSSSSIVASNKLTRLHNHCVWSTVIRDKKRFGPTWCRVGGGGDGGRNSNAERPIRVSSLLKDRGQVLIREQSSPAMDAETLVLSPNGNGRTIEINGVKTLMPFSGASMVGMKEGLGIISFLQGKKFLITGSTGFLAKVLIEKVLRMAPDVSKIYLLIKAKSKEAAIERLKNEVLDAELFNTLKETHGASYMSFMLTKLIPVTGNICDSNIGLQADSAEEIAKEVDVIINSAANTTFNERYDVALDINTRGPGNLMGFAKKCKKLKLFLQVSTAYVNGQRQGRIMEKPFSMGDCIATENFLEGNRKALDVDREMKLALEAARKGTQNQDEAQKMKDLGLERARSYGWQDTYVFTKAMGEMMINSTRGDVPVVIIRPSVIESTYKDPFPGWMEG…
sp	Q8MS59	WAT_DROME	FAR	MDDPKIMNIMNGMKSLEDHCQLISDVKDESPMQMFYKDKGVFLTGGTGFFGKIIIEKLLRVTEVGQIYLLIRTKKGKDAFARIEDLFNDPVFAKMKQVNPKYRCQITIISGDCSLPGLGISADERETIMENVNIVLHSAATVRFDEKLKMAIAINVHGTKEIIKLAKEIVNLKALVHVSTAFAHCNMRHIQERFYSGTMSGENAFKLSECLDEHTLNTLTPTIIKGYPNTYTFTKVLAENVVQQSAQNLPVTIFRPGIVITTYREPVTGWIDNMYGPCGVIVGIGSGVLRVFTGDMDNKAHIVPVDMCVNALLASAWDIARNKYETPPIYNYVPDAENMVTWRRYMEDGFEYGCDIPMRKSIWYPRFTIVPHMWQYHILCFLYHTLPALVMDAIMVIIG…
sp	Q8WVX9	FACR1_HUMAN	FAR	MVSIPEYYEGKNVLLTGATGFLGKVLLEKLLRSCPKVNSVYVLVRQKAGQTPQERVEEVLSGKLFDRLRDENPDFREKIIAINSELTQPKLALSEEDKEVIIDSTNIIFHCAATVRFNENLRDAVQLNVIATRQLILLAQQMKNLEVFMHVSTAYAYCNRKHIDEVVYPPPVDPKKLIDSLEWMDDGLVNDITPKLIGDRPNTYIYTKALAEYVVQQEGAKLNVAIVRPSIVGASWKEPFPGWIDNFNGPSGLFIAAGKGILRTIRASNNALADLVPVDVVVNMSLAAAWYSGVNRPRNIMVYNCTTGSTNPFHWGEVEYHVISTFKRNPLEQAFRRPNVNLTSNHLLYHYWIAVSHKAPAFLYDIYLRMTGRSPRMMKTITRLHKAMVFLEYFTSNSW…
sp	Q922J9	FACR1_MOUSE	FAR	MVSIPEYYEGKNILLTGATGFLGKVLLEKLLRSCPRVNSVYVLVRQKAGQTPQERVEEILSSKLFDRLRDENPDFREKIIAINSELTQPKLALSEEDKEIIIDSTNVIFHCAATVRFNENLRDAVQLNVIATRQLILLAQQMKNLEVFMHVSTAYAYCNRKHIDEVVYPPPVDPKKLIDSLEWMDDGLVNDITPKLIGDRPNTYIYTKALAEYVVQQEGAKLNVAIVRPSIVGASWKEPFPGWIDNFNGPSGLFIAAGKGILRTMRASNNALADLVPVDVVVNTSLAAAWYSGVNRPRNIMVYNCTTGSTNPFHWGEVEYHVISTFKRNPLEQAFRRPNVNLTSNHLLYHYWIAVSHKAPAFLYDIYLRMTGRSPRMMKTITRLHKAMVFLEYFTSNSW…
sp	Q96K12	FACR2_HUMAN	FAR	MSTIAAFYGGKSILITGATGFLGKVLMEKLFRTSPDLKVIYILVRPKAGQTLQQRVFQILDSKLFEKVKEVCPNVHEKIRAIYADLNQNDFAISKEDMQELLSCTNIIFHCAATVRFDDTLRHAVQLNVTATRQLLLMASQMPKLEAFIHISTAYSNCNLKHIDEVIYPCPVEPKKIIDSLEWLDDAIIDEITPKLIRDWPNIYTYTKALGEMVVQQESRNLNIAIIRPSIVGATWQEPFPGWVDNINGPNGIIIATGKGFLRAIKATPMAVADVIPVDTVVNLMLAVGWYTAVHRPKSTLVYHITSGNMNPCNWHKMGVQVLATFEKIPFERPFRRPNANFTSNSFTSQYWNAVSHRAPAIIYDCYLRLTGRKPRMTKLMNRLLRTVSMLEYFINRSW…
sp	Q0WRB0	FACR5_ARATH	FAR	MELNCVQFLRNKTILVTGATGFLAKVFVEKILRVQPNVKKLYLLVRASDNEAATKRLRTEVFEKELFKVLRQNLGDEKLNTLLYEKVVSVPGDIATDQLGINDSHLRERMQKEIDIVVNVAATTNFDERYDVGLGINTFGALNVLNFAKKCVKVQLLLHVSTAYVCGEKPGLIPEKPFIMEEIRNENGLQLDINLERELMKQRLKELNEQDCSEEDITLSMKELGMERAKLHGWPNTYVFTKSMGEMLLGKHKENLPLVIIRPTMITSTLSEPFPGWIEGLRTVDSVIIAYGKGVLKCFLVDVNSVCDMIPVDMVANAMITAAAKHAGGSGVHMVYHVGSSHQNPVTFGEIHEIAVRYFTKNPLRSRNGSLITVSKVRFIPTMALFSLYMTLRYKLPLQ…
sp	Q39152	FACR1_ARATH	FAR	MESNCVQFLGNKTILITGAPGFLAKVLVEKILRLQPNVKKIYLLLRAPDEKSAMQRLRSEVMEIDLFKVLRNNLGEDNLNALMREKIVPVPGDISIDNLGLKDTDLIQRMWSEIDIIINIAATTNFDERYDIGLGINTFGALNVLNFAKKCVKGQLLLHVSTAYISGEQPGLLLEKPFKMGETLSGDRELDINIEHDLMKQKLKELQDCSDEEISQTMKDFGMARAKLHGWPNTYVFTKAMGEMLMGKYRENLPLVIIRPTMITSTIAEPFPGWIEGLKTLDSVIVAYGKGRLKCFLADSNSVFDLIPADMVVNAMVAAATAHSGDTGIQAIYHVGSSCKNPVTFGQLHDFTARYFAKRPLIGRNGSPIIVVKGTILSTMAQFSLYMTLRYKLPLQILR…
sp	Q66H50	FACR1_RAT	FAR	MVSIPEYYEGKNILLTGATGFLGKVLLEKLLRSCPKVNSVYVLVRQKAGQTPQERVEEILSGKLFDRLRDENPDFRQKIIAINSELTQPKLALSEEDKEIIIDSTNVIFHCAATVRFNENLRDAVQLNVIATRQLILLAQQMKNLEVFMHVSTAYAYCNRKHIDEVVYPPPVDPKKLIDSLEWMDDGLVNDITPKLIGDRPNTYIYTKALAEYVVQQEGAKLNVAIVRPSIVGASWKEPFPGWIDNFNGPSGLFIAAGKGILRTMRASNNALADLVPVDVVVNTSLAAAWYSGVNRPRNIMVYNCTTGSTNPFHWGEVGDYLNHSFKTNPLNQVFRHPYVKFYSNNLMLHYWKGVKHTVPALLLDLALRLTGQKPWMMKTITRLHKAMVFLEYFTSNSW…
sp	Q7TNT2	FACR2_MOUSE	FAR	MSMIAAFYSNKSILITGATGFLGKVLMEKLFRTSPHLKVIYILVRPKSGQTLQERVFQILNSKLFEKVKEVCPNVHEKIRPISADLNQRDFAISKEDVQELLSCTNIIFHCAATVRFDAHLREAVQLNVTATQQLLLMASQMPKLEAFIHISTAFSNCNLSHIDEVIYPCPVEPRKIIDSMEWLDDSIIEEITPKLIGDRPNTYTYTKALGEIVVQQESGNLNVAIVRPSIVGATWQEPFPGWVDNLNGPSGLIIATGKGFLRSIKATPMAVADVIPVDTVVNLTIAVGWYTAVHRPKSTLIYHSTSGNLNPCNWYKMGLQVLATIEKIPFESAFRRPNADFTTSNFTTHYWNTVSHRVPAIIYDFYLRLTGRKPRMLKLMNRLLKTISMLEYFINHSW…
sp	Q93ZB9	FACR3_ARATH	FAR	MSTEMEVVSVLKYLDNKSILVVGAAGFLANIFVEKILRVAPNVKKLYLLLRASKGKSATQRFNDEILKKDLFKVLKEKYGPNLNQLTSEKITIVDGDICLEDLGLQDFDLAHEMIHQVDAIVNLAATTKFDERYDVALGINTLGALNVLNFAKRCAKVKILVHVSTAYVCGEKSGLIMETPYRMGETLNGTTGLDINYEKKLVQEKLDQLRVIGAAPETITETMKDLGLRRAKMYGWPNTYVFTKAMGEMMVGTKRENLSLVLLRPSIITSTFKEPFPGWTEGIRTIDSLAVGYGKGKLTCFLCDLDAVSDVMPADMVVNSILVSMAAQAGKQEEIIYHVGSSLRNPMKNSKFPELAYRYFSIKPWTNKEGKVVKVGAIEILSSMRSFHRYMTIRYLIA…
sp	Q9LXN3	FACR4_ARATH	FAR	MDSNCIQFLHDKTILVTGVPGFLAKVFVEKILRIQPKVKKLFLLLRAADNESAMQRFHSEVLEKDLFRVLKNALGDENLKAFITEKVVPIPGDISVDNLGVKGSDLLQHMWNEIDIIVNVAATTNFDERYDVGLSVNTFGPLNVLNFAKKCVKGQLLLHVSTAYVRGEKSGLLHEKTFHMGETLNGHRKLVIETEMELMKQKLKELQKQNCSEEEISQSMKDLGMSRAKLHGWPNTYVFTKSMGEMLLGNYRENLPIVIIRPTMITSTFSEPFPGWIEGLRTIDSVIVAYGKGRLKCFLADPNSVLDLIPVDMVANAMVTAAAIHAGKLGSQTVYHVGSSCKNPITFEQIHDLAASYFTKNPLVRRDGSSILVSKGTILSTMAQFSFYMTLRYKLPLQM…
sp	A1ZAI3	FACR2_DROME	FAR	MAVITEHGGTTSSPPENNNSIGNGKHRVNGHQLSTSLTIPEFFAHKNIFVTGGTGFLGTVLIEALLDTHPDIGTIYVLVRGKRKFDPNERIRRLLQKPIFEKYSEKTLSKVVPVVGELSEPNFGFGPELLQELIDRVNVIYHSAATIKFSSPLRTAIRTNLTGTMRTIELAKQLKQLAAYIYCSTAFCNSNNRGLIAEEVYKSQFDPYEMMKMAEDDSAWEDFTDQKCKGYIRDHPNTYTFTKNLSENLLMAEMSGLPAAIVRPSIVYGTLEHPMKGWVGNANSGHLGFLAGFVKGIFRTMCGNANAVIDIIPCDYVINSSLVMGWYVGTRKLEQPEIIHCTSGEVNPLNLAEFCTIINDSVERHPPNSFVWKPVTKLRNGWRYNLFFYLFHLLPAMVF…
sp	A1ZAI5	FACR1_DROME	FAR	MSHAVANKTETEAAPNSSLKQSAAPQPANSHDAKLLNGTLARTNGLTHAASVATSSSGSYGSSSAAGSNAGSGGPTSSASLSIAAGVASSTALPLPPSSNGLQMPYERFRADDTSYVPIAQFYAGRSVFITGGTGFMGKVLVEKLLRSCPEIRNIYLLIRPKRGQEVSARLTELLNAPLFESLRQEKPKELSKVIPISGDITSEELGISEKDQNLLCRNVSVVFHSAATVKFDEKLKLSVTINMLGTKRLVELCHRMLSLDALIHVSTAYCNCDRTDVSEVIYAPPYNPDDIISLINWLPEDILDQLTPRLIGKRPNTYTFTKALAEHMLLKEAGNLPVAIVRPSIVTASLNEPFAGWVDNFNGPTGLVSALAKGMFRTMMCEKNYVADMVPVDIVINL…
sp	Q0P5J1	FACR2_BOVIN	FAR	MSMIAAFYGGKSILITGATGFMGKVLMEKLFRTSPDLKVVYILVRPKQGQTLQQRVFQILDSKLFEKVKEVCPNVHEKIRAISADLNQNDFAISKEDMKELLSHTNIIFHCAATVRFDDHLRHAVQLNVTATQQLLLMASQMPKLEAFIHISTAFSNCNLKHIDEVVYPCPVEPKKIIDSMEWLDDAIIDEITPKLIGDWPNTYTYTKALGEVVVQQEGGNLNIAIIRPSIMGATWQEPFPGWVDNLNGPSGLIIAAGKGFLRSIRATPMAVADLIPADTVVNLTLAVGWYTAVHRPKSTLVYHCTSGNLNPCNWGKMGLQVLATFEKIPFERAFRRPNADFTTNNITTHYWNAVSHRAPAIIYDFYLRLTGRKPRMTKLMNRLLRTLSMLEYFVNRSW…
sp	Q1PEI6	FACR8_ARATH	FAR	MEFSCVHFLQNKTILVTGATGFLAKVFVEKILRVQPNVNKLYLVVRASDNEAATKRLRTEAFEKDLFKVLRDNLGDEKLNTLLSEKVVPVAGDIAMDHLGMKDSNLRERMQKEIDIVVNVAATTNFDERYDIGLGINTFGALNVLNFAKKCVKAQLLLHVSTAYVCGEKPGLLPEKPFVMEEICNENGLQLDINLERELMKQRLKELNEQGCSEEGTTFYMKELGMERAKLHGWPNTYVFTKSMGEMLLGNHKENLPLVIIRPTMITSTLFEPFPGWIEGLRTVDSVIIAYGKGVLKCFLVDVNSVCDMIPADMVANAMIAAAATHAGGSKVHMVYQVGSSHQNPIIYGEIREILFCYFTKNSLRSRNGSMITVSKMKLIPTLALFSLYMTIRYKLPVQ…
sp	Q5R834	FACR1_PONAB	FAR	MVSIPEYYEGKNVLLTGATGFLGKVLLEKLLRSCPKVNSVYVLVRQKAGQTPQERVEEVLSGKLFDRLRDENPDFREKIIAINSELTQPKLALSEEDKEVIIESTNIIFHCAATVRFNENLRDAVQLNVIATRQLILLAQQMKNLEVFMHVSTAYAYCNRKHIDEVVYPPPVDPKKLIDSLEWMDDGLVNDITPKLIGDRPNTYIYTKALAEYVVQQEGAKLNVAIVRPSIVGASWKEPFPGWIDNFNGPSGLFIAAGKGILRTIRASNNALADLVPVDVVVNMSLAAAWYSGVNRPRNIMVYNCTTGSTNPFHWGEVEYHVISTFKRNPLEQAFRRPNVNLTSNHLLYHYWIAVSHKAPAFLYDIYLRMTGRSPRMMKTITRLHKAMVFLEYFTSNSW…
sp	Q5ZM72	FACR1_CHICK	FAR	MVSIPEYYEGKNVLLTGATGFMGKVLLEKLLRSCPKVKAVYVLVRPKAGQTPEARIEEITSCKLFDRLREEQPDFKEKIIVITSELTQPELDLSNPVKEKLIECINIIFHCAATVRFNETLRDAVQLNVLSTKQLLSLAQQMTNLEVFMHVSTAYAYCNRKHIEEVVYPPPVDPKKLMDSLEWMDDSLVNDITPKLIGDRPNTYTYTKALAEYVVQQEGARLNTAIIRPSIVGASWKEPFPGWIDNFNGPSGLFIAAGKGILRTMRASNGAVADLVPVDVVVNMTLAAAWYSGVNRPRNIMVYNCTTGGTNPFHWSEVEYHVISTFKRNPLEQAFRRPNVNLTSNHLLYHYWIAVSHKAPAFLYDIYLRITGRSPRMMKTITRLHKAMVFLEYFTSNSW…
sp	Q7ZXF5	FACR1_XENLA	FAR	MLSIPEFYQGKNVLITGATGFMGKVLLEKLLRSCPNTKAVYVLVRHKAGQKPRERVAEMMSCKLFDKLRDEQPDCAQKVIAISSELTQPELDMSKEDQDTLIDCIDIVFHCAATVRFNESLRDAMQLNVIATRQLLYLAQKMKKLEVFIHVSTAYANCNRKQIEEVVYPPPVDPKKLIESLEWMDDSLVNDITPKLIGDRPNTYTYTKALAEYVVQQEGSKLNIAIVRPSIVGASWKEPFPGWIDNFNGPSGLFIAAGKGILRTMRASNNAVADLIPVDVVVNTTLAAAWYSGVNRPKNMLVYNCTTGGTNPFHWGEVEYHVISTFKRNPLEQAFRRPNVNLTSNHLLYHYWIAVSHKAPALLYDVYLRITGRSPRMMKTITRLHRAMMLLEYFTSNSW…
sp	Q960W6	FACR3_DROME	FAR	MASSPITDFYAGRNVFITGATGFVGVTIVEKLLRDVPNVGTLYLLMRAKKGKSVQERLEELKKNSVFDKFKELQLQSRLSKIVPIEGDVGLEHLGISPKDRQTLIDNVNVVFHSAATLDFFQSLKETTNINLRGTRRVVELCQQIKNLDALVHVSSAYVNAYLTKVEEKLYPAPEDPEKIIQLSETLNDDALKELEPKLLKDHPNTYTFTKHLAEHEVANVASKFPCGIVRPSMITAAWKEPIPGWTISKNGPQGFFMGASKGVLRRLPLDPSIIMDYIPIDVVVNGIITTGYYVNSLQAKNGGRPADLQIFHLTSSTYKPFRFELMTDKINSYLHDYPLNSAVWYPNLRLVKSLWVFRLSAILFHFIPAIILDLVTKIGGGRPILVRLHKNVWNSLNT…
sp	Q9FMQ9	FACR7_ARATH	FAR	MEPNCVQFLENRTILVTGASGFLAKVLVERILRLQPNVKRLYLLVRASDKKSAEQRYDVALGINTFGAINVLNFAKKCVKPKLLLHVSTVYVCGERPGHIVEKHFAMGESLNGKNKVDINTERRLADQKSKQFKEQGCSEEETEQAMKDFGLKRARLYGWPNTYVFTKAMGEMLLGHYRETMPIVIIRPTIITSTFSDPFPGWIEGLKTVDSVIIFYGKGILKCFLVDQKTVCDIIPVDMVVNAMIAIAADHCHDSGSHTVYHVGSSNQNPVIYKQIYEMMSRYFMKSPLVGRNGMLIVPKVTRISTLARFRVYTNLRYKLPIQILGLLSVISLSQRDKFALHNRKFKMAMRLVKLYKPYVLFKGIFDDKNMETLRIKNEAKDMEKLFGTNPKCIDWED…
sp	Q9XGY7	FAR_SIMCH	FAR	MEEMGSILEFLDNKAILVTGATGSLAKIFVEKVLRSQPNVKKLYLLLRATDDETAALRLQNEVFGKELFKVLKQNLGANFYSFVSEKVTVVPGDITGEDLCLKDVNLKEEMWREIDVVVNLAATINFIERYDVSLLINTYGAKYVLDFAKKCNKLKIFVHVSTAYVSGEKNGLILEKPYYMGESLNGRLGLDINVEKKLVEAKINELQAAGATEKSIKSTMKDMGIERARHWGWPNVYVFTKALGEMLLMQYKGDIPLTIIRPTIITSTFKEPFPGWVEGVRTIDNVPVYYGKGRLRCMLCGPSTIIDLIPADMVVNATIVAMVAHANQRYVEPVTYHVGSSAANPMKLSALPEMAHRYFTKNPWINPDRNPVHVGRAMVFSSFSTFHLYLTLNFLLPL…

### Sheet: HMMER.MEME.Sequences
FAR	>AID66655.1 fatty acyl reductase [Agrotis segetum]
FAR	>ACX53790.1 fatty-acyl reductase [Heliothis virescens]
FAR	>NP_651652.2 waterproof [Drosophila melanogaster]
FAR	>ARD71195.1 fatty acyl reductase [Spodoptera exigua]
FAR	>QGA89357.1 fatty acyl reductase [Chilo suppressalis]
FAR	>AYE54244.1 fatty acyl reductase [Grapholita molesta]
FAR	>ABZ10953.1 fatty acyl CoA reductase long isoform [Arabidopsis thaliana]
FAR	>CAD30697.1 fatty acyl coA reductase [Triticum aestivum]
FAR	>NP_001036967.1 fatty-acyl reductase [Bombyx mori]
