## Supplemental Table 3 for "A multi-omics view of wax synthesis in the wild cochineal bug, *Dactylopius opuntiae*"

### Sheet: farws-candidates-abundances
gene	transcript	name	enzyme	seq_length	iBAQ_Mean	iBAQ_Rank	TPM_Mean	TPM_Rank	Prot_div_RNA	dmnd_evalue	dmnd_length	meme_evalue	meme_length	hmmr_evalue	hmmr_length
g10183	g10183.t1	Do-15	FAR	499						5.61e-85	481	2.3e-43	499	1.9e-110	499
g10425	g10425.t1	Do-16	FAR	512			8.68591	0.3625		7.79e-127	483	6.8e-55	512	1e-132	512
g12115	g12115.t1	Do-17	FAR	525			1.05685	0.0066		1.41e-108	477	2e-49	525	8.6e-126	525
g12116	g12116.t1	Do-18	FAR	543			7.40509	0.3305		1.07e-106	483	3.5e-49	543	2e-130	543
g12117	g12117.t1	Do-19	FAR	547			10.5131	0.4046		7.77e-108	482	1.3e-48	547	4.5e-134	547
g12353	g12353.t1	Do-20	FAR	514			17.9945	0.5361		9.78e-119	480	1.5e-49	514	3.7e-126	514
g13674	g13674.t1	Do-21	FAR	533			1.15662	0.0198		2.99e-113	481	3.2e-59	533	3e-132	533
g13675	g13675.t1	Do-22	FAR	534			4.99434	0.2605		7.37e-108	493	1.1e-54	534	8.4e-135	534
g13676	g13676.t1	Do-23	FAR	463			9.85533	0.3898		5.74e-99	449	1.3e-39	463	8e-112	463
g13677	g13677.t1	Do-24	FAR	533			3.04617	0.1732		3.1e-125	480	1.5e-55	533	1.4e-135	533
g13678	g13678.t1	Do-25	FAR	502			7.64717	0.3373		2.79e-114	447	6.8e-56	502	6.5e-127	502
g13690	g13690.t1	Do-26	FAR	563			9.97533	0.3926		7.9e-119	526	5.4e-55	563	1.5e-140	563
g1385	g1385.t1	Do-2	FAR	415			4.26683	0.2323		6.25e-115	390	1e-39	415	2.1e-110	415
g1982	g1982.t1	Do-3	FAR	524	1233906	0.3789	14.0972	0.4705	87528.6	3.62e-130	518	1.9e-58	524	2.8e-154	524
g2744	g2744.t1	Do-4	FAR	501	358808	0.1235	10.0834	0.3954	35583.9	3.14e-109	495	4e-62	501	5.3e-126	501
g4502	g4502.t1	Do-5	FAR	530			2.5912	0.1423		2.06e-135	488	2e-58	530	2.7e-147	530
g4674	g4674.t1	Do-6	FAR	73						6.96e-19	62	2.5e-13	73	1.8e-16	73
g4684	g4684.t1	Do-7	FAR	511	1909225	0.4888	125.442	0.9161	15220	1.94e-169	487	3.3e-34	511	4.8e-120	511
g5123	g5123.t1	Do-8	FAR	145			2.47405	0.1348		3e-24	81	1.4e-15	145	3.2e-30	145
g5124	g5124.t1	Do-9	FAR	333			9.50052	0.3814		2.63e-74	302	1.2e-10	333	3.8e-73	333
g5244	g5244.t1	Do-10	FAR	134			20.677	0.5732		2.53e-20	67	4.5e-17	134	1.5e-24	134
g6854	g6854.t1	Do-11	FAR	516			5.79841	0.2871		1.02e-131	471	1e-49	516	9.1e-130	516
g6855	g6855.t1	Do-12	FAR	516	641089	0.2259	7.3	0.3277	87820.4	2.83e-128	472	2.1e-49	516	1.9e-128	516
g6857	g6857.t1	Do-13	FAR	504	376177	0.1291	13.0141	0.4524	28905.4	2.72e-134	477	2.6e-51	504	3.9e-124	504
g6858	g6858.t1	Do-14	FAR	735			17.2453	0.5238		3.39e-128	474	2.6e-49	735	3.4e-131	735
g970	g970.t1	Do-1	FAR	512			5.08613	0.263		3.02e-150	479	1.4e-61	512	1.9e-154	512

### Sheet: ibaq_only
gene	transcript	name	enzyme	seq_length	iBAQ_Mean	iBAQ_Rank	TPM_Mean	TPM_Rank	Prot_div_RNA	dmnd_evalue	dmnd_length	meme_evalue	meme_length	hmmr_evalue	hmmr_length
g2744	g2744.t1	Do-4	FAR	501	358808	0.1235	10.0834	0.3954	35583.9	3.14e-109	495	4e-62	501	5.3e-126	501
g6857	g6857.t1	Do-13	FAR	504	376177	0.1291	13.0141	0.4524	28905.4	2.72e-134	477	2.6e-51	504	3.9e-124	504
g6855	g6855.t1	Do-12	FAR	516	641089	0.2259	7.3	0.3277	87820.4	2.83e-128	472	2.1e-49	516	1.9e-128	516
g1982	g1982.t1	Do-3	FAR	524	1233906	0.3789	14.0972	0.4705	87528.6	3.62e-130	518	1.9e-58	524	2.8e-154	524
g4684	g4684.t1	Do-7	FAR	511	1909225	0.4888	125.442	0.9161	15220	1.94e-169	487	3.3e-34	511	4.8e-120	511
